# Block HSIC Lasso: model-free biomarker detection for ultra-high dimensional data

**DOI:** 10.1101/532192

**Authors:** Héctor Climente-González, Chloé-Agathe Azencott, Samuel Kaski, Makoto Yamada

**Affiliations:** Institut Curie, PSL Research University, F-75005 Paris, France; INSERM, U900, F-75005 Paris, France; MINES ParisTech, PSL Research University, CBIO-Centre for Computational Biology, F-75006 Paris, France; Aalto University, Helsinki, Finland; Kyoto University, Kyoto, 606-8501, Japan; RIKEN AIP, Chuo-ku, Tokyo 103-0027, Japan

## Abstract

**Motivation:** Finding nonlinear relationships between biomolecules and a biological outcome is computationally expensive and statistically challenging. Existing methods have important drawbacks, including among others lack of parsimony, non-convexity, and computational overhead. Here we propose block HSIC Lasso, a nonlinear feature selector that does not present the previous drawbacks.

**Results:** We compare block HSIC Lasso to other state-of-the-art feature selection techniques in both synthetic and real data, including experiments over three common types of genomic data: gene-expression microarrays, single-cell RNA sequencing, and genome-wide association studies. In all cases, we observe that features selected by block HSIC Lasso retain more information about the underlying biology than those selected by other techniques. As a proof of concept, we applied block HSIC Lasso to a single-cell RNA sequencing experiment on mouse hippocampus. We discovered that many genes linked in the past to brain development and function are involved in the biological differences between the types of neurons.

**Availability:** Block HSIC Lasso is implemented in the Python 2/3 package pyHSICLasso, available on PyPI. Source code is available on GitHub (https://github.com/riken-aip/pyHSICLasso).

**Supplementary information:** Supplementary data are available at *Bioinformatics* online.
