## Supplementary Tables for "Block HSIC Lasso: model-free biomarker detection for ultra-high dimensional data"

### Sheet: Supplementary table 1
Supplementary Table 1. 5-fold classification accuracy of random forest on different subsets of selected features on the GWA datasets, expressed as 95% confidence interval. Feature selector algorithm were required to extract 10 features. Only successful runs (where features were selected) were considered.
Phenotype	Raw	LARS	Block HSIC Lasso, B = 60	mRMR
RA	0.671 ± 0.002	0.572 ± 0.002*	0.767 ± 0.004	0.776 ± 0.002
T1D	0.671 ± 0.006	0.569 ± 0.004*	0.788 ± 0.002	0.799 ± 0.003
T2D	0.609 ± 0.004	0.565 ± 0.005	0.675 ± 0.003	0.689 ± 0.002
*On the 4/5 experiments that selected at least 1 feature.

### Sheet: Supplementary table 2
Supplementary Table 2. Genes selected by different feature selectors on Habib et al. (2016)
Block HSIC Lasso (B = 20)	mRMR	LARS
Gm15127	Ryr3	Svs4
Hk1os	Mpped1	Gm14446
Klhl1	Rasl10a	Gm26788
Mir670	Gap43	Gm14133
Pou3f1	Dock9	Etd
Lyzl6	Enpp2	Kif21b
Spaca4	Osbpl3	ENSMUSG00000063897
Gm28040	Elavl2	BC023719
Tmem45b	Magi1	Tmem196
Igkv1-88	6330403A02Rik	Gm26834
C730002L08Rik	Cpne7	Plcxd2
Olfr641	Ntm	1700067K01Rik
Gm5082	Tnfrsf25	2610203C20Rik
Otp	Gria4	A930031H19Rik
Cubn	Ifi27l1	Foxs1
Gm16350	Ptchd4	Crispld1
0610012D04Rik	Sfxn3
Zfp647	Scn3b
Sbk2	Sez6
Lce1l	Rab26
